# Reconstructing Biological Molecules with Help from Video Gamers

**DOI:** 10.1101/2024.06.19.599674

**Authors:** Andreas C. Petrides, Robbie P. Joosten, Foldit Players, Firas Khatib, Scott Horowitz

## Abstract

Foldit is a citizen science video game in which players tackle a variety of complex biochemistry puzzles. Here, we describe a new series of puzzles in which Foldit players improve the accuracy of the public repository of experimental protein structure models, the Protein Data Bank (PDB). Analyzing the results of these puzzles showed that the Foldit players were able to considerably improve the deposited structures and thus, in most cases, improved the output of the automated PDB-REDO refinement pipeline. These improved structures are now being hosted at PDB-REDO. These efforts highlight the continued need for the engagement of the lay population in science.
