## Supplemental Table for "Reconstructing Biological Molecules with Help from Video Gamers"

### Sheet: results_mp
Model quality indicators after PDB-REDO
		With the model from the Protein Data Bank as input													With the Foldit model as input													With the optimal model (either PDB or Foldit), as selected by PDB-REDO, as input
PDB identifier		R-factor ^↓	R-free ^↓	σ(R-free) #	Resolution cut-off(Å) #↓	Weighted bump severity #↓	Rotamer Z-score $↑	H-bond satisfaction #↑	Coarse Packing &↑	Fine Packing &↑	Ramachandran Z-score $↑	Molprobity ClashScore ~↓	Molprobity Score ~↓		R-factor	R-free *	σ(R-free)	Resolution cut-off (Å)	Weighted bump severity	Rotamer Z-score	H-bond satisfaction	Coarse Packing	Fine Packing	Ramachandran Z-score	Molprobity ClashScore	Molprobity Score		R-factor	R-free *	σ(R-free)	Resolution cut-off (Å)	Weighted bump severity	Rotamer Z-score	H-bond satisfaction	Coarse Packing	Fine Packing	Ramachandran Z-score	Molprobity ClashScore	Molprobity Score
171l		0.2584	0.3065	0.0161	2.11	0.009	-2.161	0.929	1.444	0.83	-3.766	1.15	1.09		0.2111	0.2912	0.0153	2.5	0.018	-3.514	0.904	1.379	0.306	-3.853	3.45	1.82		0.2111	0.2912	0.0153	2.5	0.018	-3.514	0.904	1.379	0.306	-3.853	3.45	1.82
1aoj		0.2229	0.316	0.0174	2.5	0.071	-4.533	0.883	-0.972	0.703	-1.814	20.85	2.83		0.1778	0.2472	0.0136	2.5	0.002	-1.255	0.899	-0.645	1.304	-0.715	1.02	0.8		0.1778	0.2472	0.0136	2.5	0.002	-1.255	0.899	-0.645	1.304	-0.715	1.02	0.8
1b9e		0.2212	0.2796	0.017	2.5	0	-1.91	0.814	-1.159	-3.637	-3.645	2.53	1.99		0.197	0.2403	0.0146	2.5	0.009	-1.571	0.831	-1.021	-3.103	-3.931	4.43	1.9		0.197	0.2403	0.0146	2.5	0.009	-1.571	0.831	-1.021	-3.103	-3.931	4.43	1.9
1bbc		0.1933	0.2573	0.0122	2.2	0.04	-5.92	0.778	-0.906	-2.337	-3.652	14.23	3.14		0.2804	0.3054	0.0145	1.99	0.012	-5.735	0.808	-0.961	-2.351	-3.281	4.74	2.66		0.2804	0.3054	0.0145	1.99	0.012	-5.735	0.808	-0.961	-2.351	-3.281	4.74	2.66
1c0c		0.1651	0.2559	0.0118	1.91	0.084	-5.118	0.744	-0.53	-2.319	-4.792	22.87	3.48		0.2146	0.2806	0.0129	1.91	0.053	-2.492	0.773	0.154	-1.719	-3.274	18.32	3		0.1651	0.2559	0.0118	1.91	0.084	-5.118	0.743	-0.53	-2.319	-4.792	22.87	3.48
1c8c		0.2013	0.2482	0.0088	1.3	0.044	-2.718	0.772	-1.013	-3.532	0.104	4.49	1.64		0.2014	0.2483	0.0088	1.3	0.043	-2.701	0.78	-1.014	-3.633	0.116	4.49	1.64		0.2014	0.2483	0.0088	1.3	0.043	-2.701	0.776	-1.014	-3.633	0.116	4.49	1.64
1d1m		0.1901	0.2444	0.0083	1.91	0.019	-0.461	0.954	0.443	-0.028	-0.379	2.42	1.02		0.1901	0.2444	0.0083	1.91	0.019	-0.461	0.962	0.443	-0.028	-0.379	2.42	1.02		0.1901	0.2444	0.0083	1.91	0.019	-0.461	0.954	0.443	-0.028	-0.379	2.42	1.02
1e6h		0.1946	0.2542	0.0127	2.01	0.019	-0.883	0.871	-0.622	2.067	-1.98	17.75	2.97		0.2524	0.315	0.0158	2.01	0.01	-0.256	0.915	-0.232	4.417	-2.969	1.07	1.08		0.1946	0.2542	0.0127	2.01	0.019	-0.883	0.871	-0.622	2.067	-1.98	17.75	2.97
1f0m		0.213	0.2664	0.0116	2.2	0.003	-0.942	0.898	0.755	1.091	-2.514	5.32	1.29		0.2202	0.2894	0.0126	2.1	0.022	-1.487	0.894	0.815	0.838	-3.969	9.76	2.19		0.2202	0.289	0.0126	2.1	0.023	-1.418	0.894	0.781	0.805	-3.904	9.76	2.19
1fhe		0.2662	0.3304	0.0117	3	0.181	-6.749	0.757	-1.146	-3.491	-7.212	51.43	3.85		0.2895	0.3343	0.0118	3	0.301	-5.614	0.834	-0.928	-2.279	-5.7	57.92	3.76		0.2895	0.3343	0.0118	3	0.301	-5.614	0.834	-0.928	-2.279	-5.7	57.92	3.76
1h3l		0.2084	0.2267	0.0091	2.37	0.025	-3.58	0.909	2.826	1.419	-2.381	5.68	2.36		0.2218	0.2458	0.0099	2.37	0.023	-3.363	0.93	3.32	1.987	-1.596	4.05	1.94		0.2084	0.2267	0.0091	2.37	0.025	-3.58	0.909	2.826	1.419	-2.381	5.68	2.36
1h4z		0.2401	0.2649	0.0136	2.74	0.049	-1.274	0.946	1.856	1.687	-3.605	8.53	2.23		0.2557	0.2819	0.0144	2.74	0.015	-1.2	0.913	1.806	1.574	-2.587	7.38	2.27		0.2401	0.2649	0.0136	2.74	0.049	-1.274	0.946	1.856	1.687	-3.605	8.53	2.23
1h8k		0.3199	0.3587	0.0317	2.7	0.082	-7.462	0.717	-1.628	-0.184	-5.426	59.44	3.83		0.3133	0.328	0.029	2.7	0.043	-4.082	0.896	-0.945	2.047	-1.23	25.93	3		0.3133	0.328	0.029	2.7	0.043	-4.082	0.896	-0.945	2.047	-1.23	25.93	3
1hib		0.1746	0.2458	0.008	2.37	0.015	-2.704	0.883	-1.257	-2.964	-2.29	10.05	2.56		0.2138	0.2687	0.0088	2.37	0.002	-3.238	0.853	-1.247	-2.398	-1.553	2.09	1.42		0.1747	0.2454	0.008	2.37	0.026	-2.649	0.874	-1.244	-2.936	-2.254	10.47	2.57
1jwo		0.1985	0.2841	0.0155	2.49	1.019	-4.791	0.782	-1.785	-2.044	-5.34	49.17	3.58		0.2065	0.2861	0.0156	2.49	0.016	-3.21	0.827	-1.22	-0.896	-3.14	9.03	2.4		0.2065	0.2861	0.0156	2.49	0.016	-3.21	0.827	-1.22	-0.896	-3.14	9.03	2.4
1t4o		0.2086	0.2494	0.0089	2.5	0.246	-3.391	0.908	0.377	-1.077	-1.016	17.18	3		0.2384	0.2456	0.0088	2.5	0.071	-2.001	0.909	0.64	-0.742	-1.006	4.85	1.81		0.2384	0.2456	0.0088	2.5	0.071	-2.001	0.909	0.64	-0.742	-1.006	4.85	1.81
1yab		0.1709	0.191	0.0073	3.4	0.019	-7.294	0.861	-0.199	-0.927	-4.576	18.09	3.46		0.1535	0.1759	0.0067	3.4	0.007	-4.863	0.881	0.73	1.224	-4.454	13.44	3.01		0.1535	0.1759	0.0067	3.4	0.007	-4.863	0.881	0.73	1.224	-4.454	13.44	3.01
2fql		0.2008	0.2554	0.0103	3	0.08	-5.665	0.856	-0.55	-1.707	-4.173	43.48	3.8		0.1931	0.2406	0.0097	3	0.086	-3.966	0.869	0.667	-0.567	-4.358	18.84	2.82		0.1931	0.2406	0.0097	3	0.086	-3.966	0.869	0.667	-0.567	-4.358	18.84	2.82
2fxt		0.2398	0.2998	0.0129	3.2	0.213	-7.202	0.803	-0.09	-2.218	-7.532	56.34	4.1		0.2256	0.268	0.0115	3.2	0.019	-4.253	0.897	1.227	0.246	-5.264	16.4	2.87		0.2256	0.268	0.0115	3.2	0.019	-4.253	0.897	1.227	0.246	-5.264	16.4	2.87
2i0l		0.2245	0.2994	0.0111	2.31	0.005	-0.555	0.874	-1.243	-0.152	-0.458	6.68	1.81		0.2487	0.2967	0.011	2.31	0.011	-0.06	0.835	-1.07	1.085	-0.132	1.11	1.1		0.2487	0.2967	0.011	2.31	0.011	-0.06	0.835	-1.07	1.085	-0.132	1.11	1.1
2j7i		0.2204	0.2721	0.0142	2.9	0.014	-1.191	0.878	-1.994	1.332	-2.934	10.88	2.46		0.214	0.2704	0.0141	2.9	0.009	2.012	0.915	-1.637	2.363	0.139	3.63	1.4		0.214	0.2704	0.0141	2.9	0.009	2.012	0.915	-1.637	2.363	0.139	3.63	1.4
2lz2		0.1848	0.2728	0.0114	2.2	0.056	-3.893	0.848	-0.731	-1.332	-2.402	9.23	2.62		0.2018	0.2378	0.0099	2.2	0.001	-1.141	0.89	-0.545	-0.25	-0.219	1.54	0.9		0.2018	0.2378	0.0099	2.2	0.001	-1.141	0.89	-0.545	-0.25	-0.219	1.54	0.9
2w9p		0.1935	0.2327	0.0052	2.7	0.074	-2.631	0.931	2.304	1.441	-1.079	14.99	2.82		0.1889	0.2248	0.005	2.7	0.045	-2.135	0.956	2.452	1.502	-1.333	11.73	2.71		0.1889	0.2248	0.005	2.7	0.045	-2.135	0.956	2.452	1.502	-1.333	11.73	2.71
2wj7		0.2577	0.2929	0.0097	2.63	0.069	-1.016	0.92	-0.63	0.407	0.112	13.73	2.77		0.2642	0.2861	0.0095	2.63	0.01	-0.997	0.945	-0.49	0.881	0.403	8.39	2.19		0.2642	0.2861	0.0095	2.63	0.01	-0.997	0.945	-0.49	0.881	0.403	8.39	2.19
2yxq		0.3113	0.3315	0.0143	3.5	0.009	-4.523	0.843	0.151	-0.37	-8.136	10.75	2.82		0.254	0.2821	0.0122	3.5	0.007	-2.965	0.908	0.94	1.124	-5.87	5.85	1.83		0.254	0.2821	0.0122	3.5	0.007	-2.965	0.908	0.94	1.124	-5.87	5.85	1.83
2zf8		0.2622	0.3209	0.01	2.85	0.123	-5.823	0.735	-0.901	-2.13	-6.004	34.25	3.68		0.2616	0.3161	0.0099	2.85	0.431	-4.23	0.816	-0.104	-0.766	-3.798	19.89	2.9		0.2622	0.3209	0.01	2.85	0.123	-5.823	0.732	-0.901	-2.13	-6.004	34.25	3.68
3cad		0.2835	0.3428	0.013	2.6	0.056	-6.406	0.82	-1.939	-4.123	-5.433	23.33	3.38		0.2959	0.3458	0.0131	2.39	0.04	-6.239	0.818	-1.886	-4.104	-5.078	20.07	3.31		0.2959	0.3458	0.0131	2.39	0.04	-6.239	0.818	-1.886	-4.104	-5.078	20.07	3.31
3cs5		0.2958	0.3515	0.008	2.2	0.202	-6.169	0.821	0.275	-0.929	-8.971	56.61	3.89		0.3281	0.3441	0.0079	2.2	0.024	-2.83	0.873	0.832	0.788	-6.971	6.73	1.8		0.3281	0.3441	0.0079	2.2	0.024	-2.83	0.873	0.832	0.788	-6.971	6.73	1.8
3hry		0.244	0.2952	0.0136	2.15	0.049	-5.266	0.843	-1.165	-2.621	-3.814	29.5	3.1		0.2219	0.2696	0.0125	2.25	0.039	-4.987	0.86	-1.138	-2.381	-4.22	31.06	3.31		0.244	0.2952	0.0136	2.15	0.049	-5.266	0.843	-1.165	-2.621	-3.814	29.5	3.1
3i1e		0.22	0.2936	0.0157	2.91	0.194	-5.745	0.805	-1.754	-1.57	-5.32	44.63	3.73		0.2801	0.2927	0.0156	2.91	0.033	-3.141	0.916	-0.638	-0.178	-2.283	14.5	2.68		0.2801	0.2927	0.0156	2.91	0.033	-3.141	0.916	-0.638	-0.178	-2.283	14.5	2.68
3in2		0.3194	0.4312	0.0212	2.6	0.177	-6.861	0.694	-1.996	-3.183	-6.687	41.54	3.7		0.3519	0.4197	0.0206	2.6	0.221	-6.146	0.78	-1.211	-2.661	-6.057	28.53	3.15		0.3207	0.4317	0.0212	2.6	0.169	-6.73	0.701	-1.983	-3.257	-6.638	39.98	3.71
3j4g		0.2989	0.3097	0.0195	2.9	0.467	-5.006	0.814	-0.856	-1.78	-7.391	61.73	3.89		0.3074	0.3514	0.0222	2.9	1.673	-5.709	0.82	-0.948	-1.864	-3.959	79.86	3.91		0.2988	0.3098	0.0196	2.9	0.467	-5.015	0.814	-0.856	-1.783	-7.395	61.73	3.89
3k7z		0.2521	0.2932	0.0098	1.8	0.076	-1.064	0.966	4.972	2.006	4.908	19.94	1.86		0.2003	0.2588	0.0087	1.9	0.21	0.275	0.981	5.061	1.547	3.118	41.8	2.39		0.2004	0.258	0.0086	1.9	0.21	0.03	0.981	5.056	1.614	3.084	43.09	2.41
3kg5		0.1873	0.2484	0.0098	3.2	0.091	-5.33	0.851	-1.806	-2.244	-2.719	26.51	3.3		0.2062	0.2535	0.01	3.2	0.083	-3.068	0.874	-1.063	-1.261	-1.987	10.92	2.64		0.2062	0.2535	0.01	3.2	0.083	-3.068	0.874	-1.063	-1.261	-1.987	10.92	2.64
3lod		0.2076	0.2587	0.009	2.5	0.047	-3.342	0.904	-0.402	-0.734	-1.95	8.02	2.33		0.2241	0.2371	0.0082	2.5	0.01	-0.664	0.911	0.142	0.437	-0.218	4.9	1.26		0.2241	0.2371	0.0082	2.5	0.01	-0.664	0.911	0.142	0.437	-0.218	4.9	1.26
3lz2		0.1994	0.2897	0.0163	2.5	0.058	-3.445	0.842	-1.153	-1.295	-4.309	8.21	2.62		0.1829	0.2631	0.0148	2.5	0.016	-1.175	0.887	-0.612	-0.691	-2.302	5.13	1.46		0.1829	0.2631	0.0148	2.5	0.016	-1.175	0.887	-0.612	-0.691	-2.302	5.13	1.46
3t4r		0.216	0.2441	0.0102	2	0.349	-3.337	0.926	1.658	0.928	-4.152	31.14	3.26		0.2487	0.2625	0.011	2	0.008	-1.916	0.932	2.334	2.331	-1.474	4.3	1.36		0.216	0.2441	0.0102	2	0.349	-3.337	0.926	1.658	0.928	-4.152	31.14	3.26
3v4q		0.2221	0.2752	0.0121	3.06	0.111	-6.762	0.937	2.377	2.427	-6.714	23.29	3.29		0.2323	0.2773	0.0122	3.06	0.009	-4.497	0.969	2.94	3.594	-6.951	4.81	2.6		0.2323	0.2773	0.0122	3.06	0.009	-4.497	0.969	2.94	3.594	-6.951	4.81	2.6
3wap		0.211	0.2926	0.014	3.1	0.218	-6.76	0.766	-2.301	-3.184	-6.76	62.71	4		0.1996	0.2663	0.0127	3.1	0.634	-7.321	0.776	-1.828	-3.272	-6.936	84.59	4.22		0.1996	0.2663	0.0127	3.1	0.634	-7.321	0.776	-1.828	-3.272	-6.936	84.59	4.22
3zxb		0.2463	0.2765	0.0108	2.55	0.093	-3.889	0.815	-4.988	-1.956	-4.264	18.98	2.65		0.2558	0.3118	0.0122	2.55	0.271	-4.815	0.766	-5.279	-1.677	-4.597	32.12	3.24		0.2463	0.2765	0.0108	2.55	0.093	-3.889	0.815	-4.988	-1.956	-4.264	18.98	2.65
4ahl		0.2558	0.3163	0.0108	2.05	0.376	-3.147	0.84	1.744	-0.069	-4.562	59.5	2.65		0.2752	0.333	0.0114	2.05	0.397	-2.394	0.821	1.58	0.053	-4.039	65.58	3.05		0.255	0.3179	0.0108	2.05	0.377	-3.044	0.856	1.752	-0.087	-4.523	61.59	2.66
4cih		0.3637	0.3834	0.0051	2.22	0.05	-5.038	0.912	3.03	-0.051	-5.119	19.25	2.99		0.3746	0.3935	0.0052	2.22	0.063	-4.337	0.928	3.211	1.12	-3.482	13	2.2		0.3746	0.3935	0.0052	2.22	0.063	-4.337	0.928	3.211	1.12	-3.482	13	2.2
4em1		0.2694	0.384	0.0212	3	0.078	-7.77	0.806	-0.885	-3.498	-8.342	38.62	3.89		0.3543	0.4037	0.0223	2.43	0.136	-7.293	0.796	-0.936	-3.34	-8.213	36.96	3.83		0.2664	0.3866	0.0213	3	0.087	-7.752	0.812	-0.888	-3.566	-8.425	40.7	3.94
4ggr		0.203	0.2501	0.0084	1.9	0.006	-1.926	0.942	0.412	0.526	0.893	6.76	2.1		0.2155	0.2396	0.008	1.9	0.004	0.377	0.947	0.725	1.26	0.897	3.08	1.14		0.2155	0.2396	0.008	1.9	0.004	0.377	0.947	0.725	1.26	0.897	3.08	1.14
4hn7		0.2116	0.2629	0.0124	2.35	0.006	-2.576	0.802	0.561	-0.576	-2.953	3.75	2.62		0.2357	0.2609	0.0124	2.35	0.008	-0.395	0.8	1.054	0.345	-2.521	2.99	1.87		0.2357	0.2609	0.0124	2.35	0.008	-0.395	0.8	1.054	0.345	-2.521	2.99	1.87
4ky3		0.2572	0.2749	0.0117	2.96	0.034	-4.571	0.917	2.264	0.889	-4.272	18.87	2.93		0.2171	0.2768	0.0117	2.96	0.124	-4.217	0.931	3.181	2.45	-3.193	27.2	3.09		0.2171	0.2768	0.0117	2.96	0.124	-4.217	0.931	3.181	2.45	-3.193	27.2	3.09
4m0i		0.2542	0.2761	0.0174	2.69	0.016	-3.391	0.807	0.294	-0.612	-6.633	14.16	2.85		0.254	0.2742	0.0172	2.69	0.019	-3.405	0.818	0.278	-0.578	-6.632	13.27	2.83		0.2558	0.2763	0.0174	2.69	0.017	-3.242	0.815	0.308	-0.625	-6.64	14.16	2.85
4mon		0.2156	0.3023	0.0107	2.3	0.083	-4.072	0.927	-1.08	-0.728	-3.495	14.72	2.83		0.1715	0.2228	0.0079	2.3	0.003	-1.659	0.933	-0.133	2.136	-2.166	0.64	1.27		0.1715	0.2228	0.0079	2.3	0.003	-1.659	0.933	-0.133	2.136	-2.166	0.64	1.27
4rzk		0.2036	0.2306	0.0091	2.68	0.007	-1.482	0.856	0.376	1.111	0.546	2.51	1.7		0.2112	0.2348	0.0093	2.68	0.013	-1.525	0.83	0.744	1.317	0.563	4.66	1.85		0.2036	0.2306	0.0091	2.68	0.007	-1.482	0.856	0.376	1.111	0.546	2.51	1.7
5djw		0.2922	0.3807	0.0092	2.7	0.17	-5.793	0.649	-2.738	-3.9	-6.158	35.93	3.58		0.435	0.4656	0.0112	2.7	0.156	-5.47	0.709	-2.438	-3.943	-6.051	27.96	3.44		0.2922	0.3807	0.0092	2.7	0.17	-5.793	0.649	-2.738	-3.9	-6.158	35.93	3.58
5eo3		0.2042	0.2433	0.0102	2.6	0.01	-2.566	0.948	2.133	0.431	-1.862	5.99	1.63		0.2248	0.2662	0.0112	2.6	0.036	-2.611	0.947	2.195	0.572	-1.681	4.73	1.65		0.2042	0.2433	0.0102	2.6	0.01	-2.566	0.948	2.133	0.431	-1.862	5.99	1.63
5fgm		0.2275	0.2695	0.0158	2.6	0.01	-1.924	0.915	-0.57	1.476	-4.084	6.74	2.65		0.2433	0.2724	0.016	2.6	0.003	-1.598	0.931	1.278	3.879	-1.87	0	0.5		0.2433	0.2724	0.016	2.6	0.003	-1.598	0.931	1.278	3.879	-1.87	0	0.5
5lyt		0.19	0.2858	0.0113	1.9	0.018	-3.375	0.844	-0.679	-1.342	-4.368	18.88	2.81		0.2566	0.2926	0.0116	1.9	0.032	-1.438	0.879	-0.322	0.337	-2.34	5.1	1.65		0.1912	0.2869	0.0113	1.9	0.017	-3.428	0.869	-0.668	-1.357	-4.363	18.37	2.8
5tgh		0.2039	0.2508	0.0056	2.8	0.02	-3.391	0.881	1.766	-0.268	-1.404	7.59	1.99		0.221	0.2652	0.006	2.8	0.014	-3.024	0.618	1.788	-0.145	-1.235	3.65	1.54		0.221	0.2641	0.0059	2.8	0.014	-3.034	0.903	1.795	-0.147	-1.24	3.84	1.56
5zvl		0.2099	0.2456	0.0058	2.96	0.204	-6.307	0.858	0.805	-1.227	-5.581	32.87	3.46		0.2335	0.282	0.0066	2.96	0.127	-6.805	0.895	1.294	-0.454	-6.123	25.83	3.38		0.2335	0.282	0.0066	2.96	0.127	-6.805	0.895	1.294	-0.454	-6.123	25.83	3.38
6k0o		0.188	0.2321	0.0097	1.99	0.314	-3.532	0.83	-0.872	-2.088	-1.34	38.74	3		0.2243	0.2465	0.0103	1.99	0.394	-2.947	0.757	-1.276	-1.869	-2.217	37.38	3.02		0.2243	0.2465	0.0103	1.99	0.394	-2.947	0.757	-1.276	-1.869	-2.217	37.38	3.02
7cto		0.2609	0.2747	0.0105	3.47	0.06	-4.776	0.796	-1.057	-1.78	-4.154	19.22	3.19		0.317	0.3232	0.0123	3.47	0.031	-3.075	0.833	-0.568	-1.523	-3.212	8.5	2.36		0.317	0.3232	0.0123	3.47	0.031	-3.075	0.833	-0.568	-1.523	-3.212	8.5	2.36
7r22		0.2773	0.327	0.0175	2.73	0.175	-7.065	0.773	-2.511	-4.222	-7.943	30.48	3.69		0.2674	0.3052	0.0164	2.73	0.178	-6.773	0.812	-0.434	-2.671	-8.129	29.78	3.54		0.2674	0.3052	0.0164	2.73	0.178	-6.773	0.812	-0.434	-2.671	-8.129	29.78	3.54
* Significant improvement with respect to PDB input in bold, significant deterioration in italics
↓ Lower scores are better
↑ Higher values are better
^ As reported by REFMAC
# As reported by PDB-REDO
$ As reported by Tortoize
& As reported by WHAT_CHECK
~ As reported by MolProbity
